# The Impact of Clinical and Molecular Variant Properties on Calibration and Performance of Variant Effect Prediction Tools

**DOI:** 10.1101/2024.10.02.614907

**Authors:** Ofer Isakov, Reut Fluss, Dina Marek-Yagel, Shay Ben Shachar

## Abstract

**Background:** Variant Effect Prediction (VEP) tools are essential for determining the potential pathogenicity of genetic variants, aiding clinical diagnostics and genetic counseling. However, their performance can vary depending on molecular and clinical contexts, complicating variant classification.

**Aim:** This study aims to assess the performance variability of commonly used VEP tools under different conditions. Additionally, the study aims to recalibrate score thresholds to better reflect evidence of pathogenicity.

**Methods:** ClinVar variants classified as pathogenic (P), likely pathogenic (LP), benign (B), or likely benign (LB) were analyzed using 25 VEP tools. Tools were evaluated based on discriminatory performance. Data were stratified by variant creation date, allele frequency, conservation level, mode of inheritance (MOI), and disease category. For each subset, Bayesian methods were employed to recalibrate score thresholds corresponding to the levels of evidence defined by the American College of Medical Genetics (ACMG).

**Results:** The performance of VEP tools varied significantly across different subsets. Variants created after 2020 showed a mild yet significant decrease in the performance of certain VEP tools, particularly those trained on earlier datasets. VEP tools exhibited reduced accuracy for variants with higher allele frequencies, particularly those exceeding a frequency of 10^−4^, suggesting a need for recalibration when assessing more common variants. Tools demonstrated lower discriminatory performance for variants located in regions with high conservation, mostly due to a decrease in specificity. Variants affecting autosomal recessive (AR) and X-linked (XL) genes were more accurately classified compared to those affecting autosomal dominant (AD) genes by most tools. Differences in MOI and conservation levels within certain disease categories were shown to correlate with overall performance. Recalibration of prediction scores resulted in lower score thresholds in low conservation regions compared to high and uncovered subsets in which higher levels of evidence may be achieved.

**Conclusion:** VEP tools exhibit context-dependent performance variability, necessitating score recalibration for accurate classification.
