## Supplementary material for "The Impact of Clinical and Molecular Variant Properties on Calibration and Performance of Variant Effect Prediction Tools": Manuscript tables: table_3_overall_performance.posterior_prob.2024-10-02.csv

tool	P	M	S
VEST4	0.774	0.86	0.973
METASVM	0.4515	0.787	0.991
METARNN	0.7895866	0.85599554	0.9366536
REVEL	0.606	0.724	0.882
GMVP	0.811048462391016	0.877737354589237	0.961112388910098
DEOGEN2	0.667611	0.781606	0.912836
BAYESDEL_ADDAF	0.275664	0.345075	0.476073
BAYESDEL_NOAF	0.247452	0.35642	0.553431
CLINPRED	0.976076	0.978093	0.993815
VARITY_R	0.6633665	0.8096811	0.9429914
ALPHAMISSENSE	0.741	0.8573	NA
CADD_PHRED	29	32	33
PRIMATEAI3D	0.752859681248665	0.82807514488697	0.952341808825731
