## Supplementary material for "The Impact of Clinical and Molecular Variant Properties on Calibration and Performance of Variant Effect Prediction Tools": Manuscript tables: table_4_af_performance.posterior_prob.2024-10-02.csv

tool	af	P	M	S	VS
VEST4	0<AF<1e-06	0.723	0.81	NA	NA
METASVM	0<AF<1e-06	NA	0.7222	NA	NA
METARNN	0<AF<1e-06	NA	0.8535006	0.94087577	NA
REVEL	0<AF<1e-06	NA	NA	0.85	NA
GMVP	0<AF<1e-06	NA	0.834343034760873	0.955837917458237	NA
DEOGEN2	0<AF<1e-06	0.551691	0.784566	NA	NA
BAYESDEL_ADDAF	0<AF<1e-06	NA	0.34311	0.499935	NA
BAYESDEL_NOAF	0<AF<1e-06	0.226164	0.31483	0.558037	NA
CLINPRED	0<AF<1e-06	NA	NA	0.988373	NA
VARITY_R	0<AF<1e-06	NA	0.7998174	0.93120235	NA
ALPHAMISSENSE	0<AF<1e-06	NA	0.7435	NA	NA
CADD_PHRED	0<AF<1e-06	NA	31	33	NA
PRIMATEAI3D	0<AF<1e-06	NA	0.784683317542076	NA	NA
VEST4	1e-05≤AF<1e-04	0.934	NA	NA	NA
METASVM	1e-05≤AF<1e-04	0.862	NA	NA	NA
METARNN	1e-05≤AF<1e-04	0.87186974	0.91335577	NA	NA
REVEL	1e-05≤AF<1e-04	0.753	0.866	NA	NA
GMVP	1e-05≤AF<1e-04	0.902091566747942	NA	NA	NA
DEOGEN2	1e-05≤AF<1e-04	0.849897	NA	NA	NA
BAYESDEL_ADDAF	1e-05≤AF<1e-04	0.309602	0.395268	0.507263	0.610893
BAYESDEL_NOAF	1e-05≤AF<1e-04	0.396606	0.515771	0.61	NA
CLINPRED	1e-05≤AF<1e-04	0.955781	NA	NA	NA
VARITY_R	1e-05≤AF<1e-04	0.8179241	NA	NA	NA
CADD_PHRED	1e-05≤AF<1e-04	32	33	36	NA
PRIMATEAI3D	1e-05≤AF<1e-04	0.902558999955654	NA	NA	NA
VEST4	1e-06≤AF<1e-05	0.802	0.878	NA	NA
METASVM	1e-06≤AF<1e-05	0.5728	0.7996	NA	NA
METARNN	1e-06≤AF<1e-05	0.8289863	0.8817006	0.9588767	NA
REVEL	1e-06≤AF<1e-05	0.63	0.742	0.896	NA
GMVP	1e-06≤AF<1e-05	0.799718481496673	0.874940471260774	NA	NA
DEOGEN2	1e-06≤AF<1e-05	0.687423	0.813093	0.938937	NA
BAYESDEL_ADDAF	1e-06≤AF<1e-05	0.314454	0.384675	0.482802	NA
BAYESDEL_NOAF	1e-06≤AF<1e-05	0.25374	0.401252	0.558747	NA
CLINPRED	1e-06≤AF<1e-05	0.962456	0.977192	0.992064	NA
VARITY_R	1e-06≤AF<1e-05	0.67650265	0.82040834	0.9555821	NA
ALPHAMISSENSE	1e-06≤AF<1e-05	0.6598	0.831	NA	NA
CADD_PHRED	1e-06≤AF<1e-05	31	32	33	NA
PRIMATEAI3D	1e-06≤AF<1e-05	0.762934348881245	0.861788731962442	NA	NA
VEST4	AF=0	0.694	0.793	0.944	NA
METASVM	AF=0	0.2313	0.521	0.9124	NA
METARNN	AF=0	0.7380357	0.84910214	0.9445795	NA
REVEL	AF=0	0.54	0.649	0.884	NA
GMVP	AF=0	0.786285952831508	0.851495918554577	0.962916380653757	NA
DEOGEN2	AF=0	0.584736	0.72069	0.905993	NA
BAYESDEL_ADDAF	AF=0	0.334491	0.412782	0.544209	NA
BAYESDEL_NOAF	AF=0	0.242573	0.358286	0.547705	NA
CLINPRED	AF=0	NA	0.981197	0.990738	NA
VARITY_R	AF=0	0.5734312	0.77920675	0.9455631	NA
ALPHAMISSENSE	AF=0	0.7713	0.7972	0.9851	NA
CADD_PHRED	AF=0	25.7	29.5	33	NA
PRIMATEAI3D	AF=0	0.697965028584003	0.79425355553627	NA	NA
