## Supplementary material for "The Impact of Clinical and Molecular Variant Properties on Calibration and Performance of Variant Effect Prediction Tools": Manuscript tables: table_5_moi_performance.posterior_prob.2024-10-02.csv

tool	moi	P	M	S	VS
VEST4	AD	0.845	0.905	NA	NA
METASVM	AD	0.7133	0.8458	NA	NA
METARNN	AD	0.83733875	0.8851344	0.9674827	NA
REVEL	AD	0.698	0.802	0.926	NA
GMVP	AD	0.874459104751109	0.927924636526628	0.984793128628375	NA
DEOGEN2	AD	0.790359	0.868334	0.968881	NA
BAYESDEL_ADDAF	AD	0.32994	0.401736	0.514128	NA
BAYESDEL_NOAF	AD	0.295523	0.414402	0.537581	NA
CLINPRED	AD	0.971833	0.983339	0.992888	NA
VARITY_R	AD	0.75848496	0.8528132	0.9606706	NA
ALPHAMISSENSE	AD	0.9388	0.97	0.9913	NA
CADD_PHRED	AD	31	33	35	NA
PRIMATEAI3D	AD	0.837723187506199	0.892376915365457	NA	NA
VEST4	AR	0.707	0.801	NA	NA
METASVM	AR	0.2019	0.618	0.8964	NA
METARNN	AR	0.71370715	0.81062376	0.8744607	NA
REVEL	AR	0.561	0.665	0.841	NA
GMVP	AR	0.776630626125145	0.832339473185772	0.915910758518769	NA
DEOGEN2	AR	0.528331	0.675371	0.852096	NA
BAYESDEL_ADDAF	AR	0.323861	0.342549	0.457107	0.580201
BAYESDEL_NOAF	AR	0.274176	NA	0.538287	0.646927
CLINPRED	AR	NA	0.968118	0.977664	NA
VARITY_R	AR	0.537965	0.7165933	0.9247336	NA
ALPHAMISSENSE	AR	0.4356	0.6931	0.8717	NA
CADD_PHRED	AR	28.2	31	32	41
PRIMATEAI3D	AR	0.704306350946426	0.793819395303726	0.924883736073971	NA
VEST4	pli_high	0.827	0.89	0.985	NA
METASVM	pli_high	0.7306	0.8385	NA	NA
METARNN	pli_high	0.8335106	0.87973404	0.95610553	NA
REVEL	pli_high	0.69	0.782	0.91	NA
GMVP	pli_high	0.875543105499923	0.933117666080672	0.976335344849976	NA
DEOGEN2	pli_high	0.750115	0.847874	0.936893	NA
BAYESDEL_ADDAF	pli_high	0.322867	0.39681	0.5189	NA
BAYESDEL_NOAF	pli_high	0.2885	0.405642	0.54656	NA
CLINPRED	pli_high	NA	0.981657	0.993069	NA
VARITY_R	pli_high	0.7439709	0.8424653	0.94645053	NA
ALPHAMISSENSE	pli_high	0.8835	0.9539	0.9892	NA
CADD_PHRED	pli_high	29.5	32	34	NA
PRIMATEAI3D	pli_high	0.807248018085956	0.880862255841494	NA	NA
VEST4	prec_high	0.755	0.846	0.98	NA
METASVM	prec_high	0.1893	0.6187	0.9299	NA
METARNN	prec_high	0.7353499	0.82718444	0.9133035	NA
REVEL	prec_high	0.556	0.687	0.862	NA
GMVP	prec_high	0.783109002722892	0.843190951945617	0.940159209132796	NA
DEOGEN2	prec_high	0.602833	0.723278	0.881562	NA
BAYESDEL_ADDAF	prec_high	NA	0.317993	0.460696	0.611351
BAYESDEL_NOAF	prec_high	0.254311	0.338444	0.556883	NA
CLINPRED	prec_high	NA	0.970429	0.990113	NA
VARITY_R	prec_high	0.5530384	0.7805106	0.94122124	NA
ALPHAMISSENSE	prec_high	0.6046	0.7224	NA	NA
CADD_PHRED	prec_high	29.3	32	33	NA
PRIMATEAI3D	prec_high	0.716496115326881	0.802130658477545	0.935002778023481	NA
VEST4	XL	NA	0.758	0.898	NA
METASVM	XL	NA	0.9033	0.9948	NA
METARNN	XL	NA	NA	0.93894804	NA
REVEL	XL	NA	NA	0.903	NA
GMVP	XL	NA	NA	0.977452685273225	NA
DEOGEN2	XL	NA	NA	0.923307	NA
BAYESDEL_ADDAF	XL	NA	NA	0.56235	NA
BAYESDEL_NOAF	XL	NA	0.488819	0.715769	NA
CLINPRED	XL	NA	NA	0.989975	NA
VARITY_R	XL	NA	NA	0.94846267	NA
ALPHAMISSENSE	XL	NA	0.5264	0.9226	NA
CADD_PHRED	XL	24.7	NA	33	NA
PRIMATEAI3D	XL	NA	0.751147515773773	NA	NA
