## Supplementary material for "The Impact of Clinical and Molecular Variant Properties on Calibration and Performance of Variant Effect Prediction Tools": Manuscript tables: table_6_conservation_performance.posterior_prob.2024-10-02.csv

tool	conservation	P	M	S	VS
VEST4	low_conservation	0.668	0.73	0.911	NA
METASVM	low_conservation	0.2204	0.5416	NA	NA
METARNN	low_conservation	NA	NA	0.82008463	NA
REVEL	low_conservation	0.477	0.568	0.717	NA
GMVP	low_conservation	0.783080744560173	0.853172060014278	0.95760588417574	NA
DEOGEN2	low_conservation	0.642202	0.747058	0.895417	NA
BAYESDEL_ADDAF	low_conservation	NA	0.333563	0.437263	0.588202
BAYESDEL_NOAF	low_conservation	NA	0.264324	0.433362	0.639695
CLINPRED	low_conservation	NA	0.843286	NA	NA
VARITY_R	low_conservation	NA	0.77013385	0.83664954	NA
ALPHAMISSENSE	low_conservation	NA	0.8204	NA	NA
CADD_PHRED	low_conservation	26.2	27.9	32	NA
PRIMATEAI3D	low_conservation	0.657754777222872	0.763931584507227	NA	NA
VEST4	intermediate_conservation	0.774	0.846	0.967	NA
METASVM	intermediate_conservation	0.4819	0.7984	NA	NA
METARNN	intermediate_conservation	0.7671397	0.8389828	0.92857575	NA
REVEL	intermediate_conservation	0.594	0.701	0.842	NA
GMVP	intermediate_conservation	0.807460309193325	0.877048734010899	0.96747937161007	NA
DEOGEN2	intermediate_conservation	0.667133	0.794361	0.930354	NA
BAYESDEL_ADDAF	intermediate_conservation	NA	0.347081	0.467692	NA
BAYESDEL_NOAF	intermediate_conservation	0.270861	0.487191	0.569242	NA
CLINPRED	intermediate_conservation	0.941927	0.967145	0.988607	NA
VARITY_R	intermediate_conservation	0.6385353	0.78719366	0.9588073	NA
ALPHAMISSENSE	intermediate_conservation	0.6262	0.8402	NA	NA
CADD_PHRED	intermediate_conservation	31	32	33	NA
PRIMATEAI3D	intermediate_conservation	0.737467563897372	0.823300355523825	NA	NA
VEST4	high_conservation	0.884	0.932	NA	NA
METASVM	high_conservation	0.748	0.8657	NA	NA
METARNN	high_conservation	0.8645358	0.9047647	0.9730694	NA
REVEL	high_conservation	0.767	0.857	0.948	NA
GMVP	high_conservation	0.873131163897812	0.925765324551747	0.984175979718902	NA
DEOGEN2	high_conservation	0.757826	0.857247	0.952333	NA
BAYESDEL_ADDAF	high_conservation	0.350832	0.420898	0.547702	NA
BAYESDEL_NOAF	high_conservation	0.351184	0.50842	0.608245	NA
CLINPRED	high_conservation	NA	0.98444	0.993769	NA
VARITY_R	high_conservation	0.8197822	0.89457035	0.9805946	NA
ALPHAMISSENSE	high_conservation	0.8913	0.9517	NA	NA
CADD_PHRED	high_conservation	32	33	34	NA
PRIMATEAI3D	high_conservation	0.840854052305222	0.908761833310127	NA	NA
